# Cell atlases and the Developmental Foundations of the Phenotype

**DOI:** 10.1101/2025.01.20.633901

**Authors:** Alicia Lou, Mónica Chagoyen, Juan F Poyatos

## Abstract

It is widely acknowledged that development shapes phenotypes, yet the extent to which genes with similar expression patterns during development lead to equivalent organismal phenotypes when mutated remains unclear. Here, we propose addressing this issue, which we term the 𝒟evelopment–to– 𝒫henotype, or 𝒟–𝒫, rule, by leveraging single-cell gene expression atlases and phenotypic ontologies, using *Caenorhabditis elegans* as a model system. This framework quantifies the proportionality between developmental expression and phenotypic similarities, demonstrating that the relationship holds on average. Genes that strongly fulfill the rule exhibit broad “housekeeping” expression and are associated with systemic phenotypes, whereas weak similarities correspond to specific expression patterns and specialized phenotypes. Deviations from the 𝒟–𝒫 rule provide insights into developmental divergence and phenotypic degeneracy, highlighting genes with narrow functional roles but systemic phenotypic impact. Furthermore, genes that closely adhere to the rule exhibit the highest pleiotropic impact on organismal traits. Our analysis also identifies cell types, such as ASK neurons, as key mediators of phenotype-specific gene contributions, exemplified by their association with chemosensory behavior and chemotaxis. These findings validate the 𝒟–𝒫 rule and underscore the role of cells as critical mediators of the genotypephenotype map, offering a unified framework to understand the developmental origins of phenotypic complexity.
