## Supplementary material for "Cell atlases and the Developmental Foundations of the Phenotype": Table S1

### Sheet: df_cell_types_broad_classificat
Table S1
List of cell types and their broad classification
	Cell type	Broad classification cell type
0	Germline - nan	Germline, Precursor Cells
1	Body wall muscle - nan	Muscle, Differentiated Cells
2	Ciliated amphid neuron - nan	Neurons, Differentiated Cells, Sensory Neurons
3	Intestine - nan	Intestine, Differentiated Cells
4	ABarpaaa lineage - nan	AB lineage Cells, Precursor Cells
5	nan - RME	Neurons, Differentiated Cells, Motor Neurons
6	nan - RME LR parent	Neurons, Precursor Cells
7	Excretory cell parent - nan	Excretory Cells, Precursor Cells
8	Pharyngeal neuron - nan	Neurons, Differentiated Cells, Motor Neurons
9	Ciliated non amphid neuron - nan	Neurons, Differentiated Cells, Sensory Neurons
10	Pharyngeal intestinal valve - nan	Pharyngeal intestinal valve Cells, Differentiated Cells
11	nan - Neuroblast ALA RMED	Neurons, Precursor Cells
12	nan - Parent of AMsh URB	Neurons, Precursor Cells
13	Body wall muscle - BWM far posterior	Muscle, Differentiated Cells
14	Ciliated amphid neuron - Neuroblast ASE ASJ AUA	Neurons, Precursor Cells
15	Hypodermis - hyp7 C lineage	Hypodermis, Differentiated Cells
16	Ciliated amphid neuron - Neuroblast AWC SAAVx	Neurons, Precursor Cells
17	Pharyngeal muscle - pm3 pm4 pm5	Muscle, Differentiated Cells
18	nan - DVC parent	Neurons, Precursor Cells
19	nan - Parent of hyp3 ILsoDx	Neurons, Precursor Cells
20	Ciliated amphid neuron - ADL parent	Neurons, Precursor Cells
21	Ciliated amphid neuron - Neuroblast BAG SMDVx	Neurons, Precursor Cells
22	T - nan	Tail Blasts, Precursor Cells
23	nan - PVQ parent	Neurons, Precursor Cells
24	nan - Parent of tail spike and hyp10	Neurons, Precursor Cells
25	Body wall muscle - BWM anterior	Muscle, Differentiated Cells
26	Body wall muscle - BWM posterior	Muscle, Differentiated Cells
27	Hypodermis - nan	Hypodermis, Differentiated Cells
28	Ciliated amphid neuron - Neuroblast ASH RIB	Neurons, Precursor Cells
29	GLR - nan	Neurons, Differentiated Cells
30	Pharyngeal neuron - I2 grandparent	Neurons, Precursor Cells
31	Ciliated amphid neuron - Neuroblast AFD RMD	Neurons, Precursor Cells
32	Parent of exc gland AVK - nan	Excretory Cells, Precursor Cells
33	Parent of hyp1V and ant arc V - nan	Hypodermis and Arcade Cells Parent, Precursor Cells
34	Seam cell - nan	Seam Cells, Precursor Cells
35	nan - AMso parent	Glia, Precursor Cells
36	nan - RID parent	Neurons, Precursor Cells
37	nan - RIM parent	Neurons, Precursor Cells
38	Ciliated amphid neuron - Neuroblast ADF AWB	Neurons, Precursor Cells
39	Ciliated amphid neuron - Parents of PHsh hyp8 hyp9	Neurons, Differentiated Cells, Sensory Neurons
40	Hypodermis - hyp7 AB lineage	Hypodermis, Differentiated Cells
41	Pharyngeal neuron - M4 parent	Neurons, Precursor Cells
42	nan - Neuroblast AIZ FLP RMG	Neurons, Precursor Cells
43	nan - PVP	Neurons, Differentiated Cells
44	nan - Parents of PHsh hyp8 hyp9	Neurons, Precursor Cells
45	nan - Parents of U F B DVA	Neurons, Precursor Cells
46	nan - RIC parent	Neurons, Precursor Cells
47	Ciliated non amphid neuron - OLQ grandparent	Neurons, Precursor Cells
48	Ciliated amphid neuron - Neuroblast ASG AWA	Neurons, Precursor Cells
49	Ciliated non amphid neuron - Neuroblast IL1 IL2	Neurons, Precursor Cells
50	Pharyngeal neuron - M1 parent	Neurons, Precursor Cells
51	Pharyngeal neuron - Neuroblast I6 M5	Neurons, Precursor Cells
52	Pharyngeal neuron - Parent of MI pm1DR	Neurons, Precursor Cells
53	nan - ADA ADE grandparent	Neurons, Precursor Cells
54	nan - AVA	Neurons, Differentiated Cells, Interneurons
55	nan - AVH parent	Neurons, Precursor Cells
56	nan - Neuroblast AVG RIR	Neurons, Precursor Cells
57	nan - Parents of Y DA6 DA7 DA9	Neurons, Precursor Cells
58	nan - RIA parent	Neurons, Precursor Cells
59	Ciliated amphid neuron - ASI parent	Neurons, Differentiated Cells, Sensory Neurons
60	Ciliated non amphid neuron - Neuroblast HSN PHB	Neurons, Precursor Cells
61	Parent of exc duct pore DB 1 3 - nan	Excretory Cells, Precursor Cells
62	Pharyngeal neuron - Neuroblast M2 M3	Neurons, Precursor Cells
63	nan - AVG	Neurons, Differentiated Cells, Interneurons
64	nan - PLM ALN great grandparent	Neurons, Precursor Cells
65	nan - URA parent	Neurons, Precursor Cells
66	Ciliated amphid neuron - ASK parent	Neurons, Differentiated Cells, Sensory Neurons
67	G2 and W blasts - nan	Blasts, Precursor Cells
68	Hypodermis - hyp4 hyp5 hyp6	Hypodermis, Differentiated Cells
69	Parent of exc gland AVK - RIM parent	Excretory Cells, Precursor Cells
70	Pharyngeal gland - g2 parent	Pharyngeal Gland, Precursor Cells
71	Pharyngeal neuron - AIN parent	Neurons, Precursor Cells
72	Pharyngeal neuron - I1 parent	Neurons, Precursor Cells
73	hmc and homolog - nan	Mesodermal Cells, Differentiated Cells
74	nan - Parent of K Kprime	Neurons, Precursor Cells
75	nan - SMB	Neurons, Differentiated Cells, Motor Neurons
76	Ciliated amphid neuron - Neuroblast ASJ AUA	Neurons, Precursor Cells
77	Excretory cell - nan	Excretory Cells, Differentiated Cells
78	Rectal cell - B	Rectal Cells, Differentiated Cells
79	nan - DD	Neurons, Differentiated Cells, Motor Neurons
80	Glia - PVT	Glia, Differentiated Cells
81	Glia - nan	Glia, Differentiated Cells
82	nan - AIN parent	Neurons, Precursor Cells
83	Hypodermis - P cell	Hypodermis, Differentiated Cells
84	Pharyngeal marginal cell - mc3	Pharyngeal Marginal Cells, Differentiated Cells
85	Body wall muscle - BWM head row 1	Muscle, Differentiated Cells
86	Ciliated non amphid neuron - IL1 parent	Neurons, Precursor Cells
87	Ciliated non amphid neuron - OLL parent	Neurons, Precursor Cells
88	nan - B F K Kp U Y	Neurons, Differentiated Cells
89	nan - Neuroblast ALM BDU	Neurons, Precursor Cells
90	nan - Neuroblast PVC LUA	Neurons, Precursor Cells
91	nan - PLM ALN grandparent	Neurons, Precursor Cells
92	Ciliated amphid neuron - ASE parent	Neurons, Differentiated Cells, Sensory Neurons
93	Excretory duct and pore - nan	Excretory Cells, Differentiated Cells
94	nan - DVA	Neurons, Differentiated Cells, Interneurons
95	Body wall muscle - BWM head row 2	Muscle, Differentiated Cells
96	Ciliated amphid neuron - AFD	Neurons, Differentiated Cells, Sensory Neurons
97	Ciliated amphid neuron - ASG AWA	Neurons, Differentiated Cells, Sensory Neurons
98	Ciliated non amphid neuron - IL2	Neurons, Differentiated Cells, Sensory Neurons
99	Glia - Neuroblast AIZ FLP	Glia, Precursor Cells
100	Parent of exc duct pore DB 1 3 - DB	Excretory Cells, Precursor Cells
101	Pharyngeal gland - Parent of g1P I3	Pharyngeal Gland, Precursor Cells
102	Pharyngeal gland - g2	Pharyngeal Gland, Differentiated Cells
103	Pharyngeal marginal cell - nan	Pharyngeal Marginal Cells, Differentiated Cells
104	Pharyngeal muscle - pm7	Muscle, Differentiated Cells
105	Pharyngeal neuron - DA	Neurons, Differentiated Cells
106	Pharyngeal neuron - NSM parent	Neurons, Precursor Cells
107	Rectal cell - F U	Rectal Cells, Differentiated Cells
108	Rectal cell - Y	Rectal Cells, Differentiated Cells
109	hyp1V and ant arc V - nan	Hypodermis, Differentiated Cells
110	nan - DA	Neurons, Differentiated Cells, Motor Neurons
111	nan - DB	Neurons, Differentiated Cells, Motor Neurons
112	nan - I5	Neurons, Differentiated Cells, Sensory Neurons
113	nan - Neuroblast AIZ FLP	Neurons, Precursor Cells
114	nan - ALA	Neurons, Differentiated Cells, Sensory Neurons
115	Ciliated non amphid neuron - Neuroblast URX CEPDx	Neurons, Precursor Cells
116	Ciliated non amphid neuron - OLQ parent	Neurons, Precursor Cells
117	Glia - AMsh	Glia, Differentiated Cells
118	Glia - AVH parent	Glia, Precursor Cells
119	Glia - Neuroblast AIZ FLP RMG	Glia, Precursor Cells
120	Hypodermis - hyp3	Hypodermis, Differentiated Cells
121	Pharyngeal marginal cell - mc1	Pharyngeal Marginal Cells, Differentiated Cells
122	nan - RIM	Neurons, Differentiated Cells, Interneurons
123	Ciliated amphid neuron - ADL	Neurons, Differentiated Cells, Sensory Neurons
124	Coelomocyte - nan	Coelomocytes, Differentiated Cells
125	Excretory duct and pore - DB	Excretory Cells, Differentiated Cells
126	Hypodermis - Tail hypodermis	Hypodermis, Differentiated Cells
127	Pharyngeal gland - g1A parent	Pharyngeal Gland, Precursor Cells
128	Rectal cell - K Kprime	Rectal Cells, Differentiated Cells
129	Z1 Z4 - nan	Gonadal Blasts, Precursor Cells
130	nan - PVQ and possibly PVC	Neurons, Precursor Cells
131	nan - PVT	Neurons, Differentiated Cells, Motor Neurons
132	nan - Parent of PVP and rect V	Neurons, Precursor Cells
133	nan - RIA	Neurons, Differentiated Cells, Interneurons
134	nan - AVB	Neurons, Differentiated Cells, Interneurons
135	Glia - AMso	Glia, Differentiated Cells
136	M cell - nan	Muscle, Precursor Cells
137	Pharyngeal gland - g1A g1P	Pharyngeal Gland, Differentiated Cells
138	Rectal gland - rect D	Rectal Gland, Differentiated Cells
139	Excretory gland - nan	Excretory Cells, Differentiated Cells
140	Pharyngeal muscle - pm6	Muscle, Differentiated Cells
141	nan - AVE	Neurons, Differentiated Cells, Interneurons
142	Ciliated non amphid neuron - AIN parent	Neurons, Differentiated Cells, Sensory Neurons
143	Ciliated non amphid neuron - Neuroblast ADE ADA	Neurons, Precursor Cells
144	Glia - ILso	Glia, Differentiated Cells
145	Intestinal and rectal muscle - nan	Muscle, Differentiated Cells
146	Pharyngeal marginal cell - mc2	Pharyngeal Marginal Cells, Differentiated Cells
147	nan - AVH	Neurons, Differentiated Cells, Interneurons
148	nan - CAN	Neurons, Differentiated Cells
149	nan - RID	Neurons, Differentiated Cells, Motor Neurons
150	Ciliated amphid neuron - ADF AWB	Neurons, Differentiated Cells, Sensory Neurons
151	Ciliated amphid neuron - ASH	Neurons, Differentiated Cells, Sensory Neurons
152	Ciliated amphid neuron - AWC	Neurons, Differentiated Cells, Sensory Neurons
153	Rectal cell - nan	Rectal Cells, Differentiated Cells
154	nan - DVC	Neurons, Differentiated Cells, Interneurons
155	nan - SIB	Neurons, Differentiated Cells, Sensory Neurons
156	Ciliated amphid neuron - ASJ	Neurons, Differentiated Cells, Sensory Neurons
157	Ciliated non amphid neuron - URB and possibly URA	Neurons, Differentiated Cells, Sensory Neurons
158	Hypodermis - hyp1 hyp2	Hypodermis, Differentiated Cells
159	Intestinal and rectal muscle - mu int mu anal	Muscle, Differentiated Cells
160	Intestine - Intestine middle and posterior	Intestine, Differentiated Cells
161	Pharyngeal neuron - MC	Neurons, Differentiated Cells
162	Pharyngeal neuron - URB and possibly URA	Neurons, Differentiated Cells
163	nan - AIM	Neurons, Differentiated Cells, Sensory Neurons
164	nan - ALN	Neurons, Differentiated Cells, Sensory Neurons
165	nan - AUA	Neurons, Differentiated Cells, Interneurons
166	nan - AVL	Neurons, Differentiated Cells, Interneurons
167	nan - PVR	Neurons, Differentiated Cells, Sensory Neurons
168	nan - RIV	Neurons, Differentiated Cells, Motor Neurons
169	nan - SIA	Neurons, Differentiated Cells, Sensory Neurons
170	nan - SMD	Neurons, Differentiated Cells, Motor Neurons
171	nan - URB and possibly URA	Neurons, Precursor Cells
172	Pharyngeal muscle - pm1 pm2	Muscle, Differentiated Cells
173	nan - RMED	Neurons, Differentiated Cells, Motor Neurons
174	Ciliated amphid neuron - ASE	Neurons, Differentiated Cells, Sensory Neurons
175	nan - AVK	Neurons, Differentiated Cells, Interneurons
176	Pharyngeal muscle - pm8	Muscle, Differentiated Cells
177	hmc - nan	Mesodermal Cells, Differentiated Cells
178	nan - RMD	Neurons, Differentiated Cells, Motor Neurons
179	nan - ALM BDU	Neurons, Differentiated Cells, Motor Neurons
180	nan - RIS	Neurons, Differentiated Cells, Sensory Neurons
181	Arcade cell - Anterior arcade cell	Arcade Cells, Differentiated Cells
182	Rectal gland - Rectal gland	Rectal Gland, Differentiated Cells
183	hmc homolog - nan	Mesodermal Cells, Differentiated Cells
184	nan - RIC	Neurons, Differentiated Cells, Motor Neurons
185	Arcade cell - Posterior arcade cell	Arcade Cells, Differentiated Cells
186	Ciliated amphid neuron - ASG	Neurons, Differentiated Cells, Sensory Neurons
187	Ciliated amphid neuron - AWA	Neurons, Differentiated Cells, Sensory Neurons
188	Ciliated non amphid neuron - OLQ	Neurons, Differentiated Cells, Sensory Neurons
189	Ciliated non amphid neuron - URX	Neurons, Differentiated Cells, Sensory Neurons
190	Excretory gland - PVQ parent	Excretory Cells, Differentiated Cells
191	Glia - ADEsh	Glia, Differentiated Cells
192	Glia - CEPso	Glia, Differentiated Cells
193	nan - AIB	Neurons, Differentiated Cells, Sensory Neurons
194	nan - AIN	Neurons, Differentiated Cells, Sensory Neurons
195	Glia - CEPsh	Glia, Differentiated Cells
196	nan - RIH	Neurons, Differentiated Cells, Motor Neurons
197	Ciliated amphid neuron - ASK	Neurons, Differentiated Cells, Sensory Neurons
198	Ciliated amphid neuron - AWB	Neurons, Differentiated Cells, Sensory Neurons
199	Ciliated non amphid neuron - ADE	Neurons, Differentiated Cells, Sensory Neurons
200	Ciliated non amphid neuron - BAG	Neurons, Differentiated Cells, Sensory Neurons
201	Intestine - Intestine anterior	Intestine, Differentiated Cells
202	nan - AVD	Neurons, Differentiated Cells, Interneurons
203	nan - RIB	Neurons, Differentiated Cells, Motor Neurons
204	Rectal cell - B F K Kp U Y	Rectal Cells, Differentiated Cells
205	nan - AVJ	Neurons, Differentiated Cells, Interneurons
206	Ciliated non amphid neuron - CEP	Neurons, Differentiated Cells, Sensory Neurons
207	Ciliated amphid neuron - ASI	Neurons, Differentiated Cells, Sensory Neurons
208	Glia - ILsh OLLsh OLQsh	Glia, Differentiated Cells
209	Intestinal and rectal muscle - mu sph	Muscle, Differentiated Cells
210	Intestine - Intestine far posterior	Intestine, Differentiated Cells
211	nan - PHB and possibly PHA	Neurons, Precursor Cells
212	Ciliated amphid neuron - ADF	Neurons, Differentiated Cells, Sensory Neurons
213	nan - FLP	Neurons, Differentiated Cells, Motor Neurons
214	Ciliated non amphid neuron - OLL	Neurons, Differentiated Cells, Sensory Neurons
215	nan - Rectal gland	Excretory Cells, Differentiated Cells
216	nan - AIY	Neurons, Differentiated Cells, Sensory Neurons
217	Ciliated non amphid neuron - IL1	Neurons, Differentiated Cells, Sensory Neurons
218	nan - AIA	Neurons, Differentiated Cells, Sensory Neurons
219	Arcade cell - ant arc V	Arcade Cells, Differentiated Cells
220	Pharyngeal gland - g1P	Pharyngeal Gland, Differentiated Cells
221	nan - AIZ	Neurons, Differentiated Cells, Sensory Neurons
222	Pharyngeal gland - g1A	Pharyngeal Gland, Differentiated Cells
223	nan - DA DB	Neurons, Differentiated Cells, Motor Neurons
224	Hypodermis - hyp1V	Hypodermis, Differentiated Cells
225	Pharyngeal muscle - Pharyngeal muscle incomplete dissociation	Muscle, Differentiated Cells
226	nan - PLM	Neurons, Differentiated Cells, Sensory Neurons.
227	Arcade cell - Arcade cell anterior and posterior	Arcade Cells, Differentiated Cells
228	nan - ALM PLM	Neurons, Differentiated Cells, Motor Neurons
