## Supplementary material for "Cell atlases and the Developmental Foundations of the Phenotype": Table S5

### Sheet: 1) dP_D_dev
Table S5
Sheet 1: GO term enrichment (biological process, cellular component and molecular function) of d-P genes.
Sheet 2: GO term enrichment of D-p genes.
Sheet 3: GO term enrichment of D-P genes.
subset	go aspect	GO term	GO description	n genes	n genes subset	p-value	corected p-value
genes_dP_D_deviation	CC	GO:0000786	nucleosome	52.0	12.0	1.655412463137569e-09	8.277062315687845e-09
genes_dP_D_deviation	CC	GO:0030527	structural constituent of chromatin	59.0	12.0	5.771316483101877e-09	1.4428291207754693e-08
genes_dP_D_deviation	MF	GO:0030527	structural constituent of chromatin	59.0	12.0	5.771316483101877e-09	3.462789889861126e-08
genes_dP_D_deviation	MF	GO:0046983	protein dimerization activity	133.0	15.0	9.025817234701707e-08	2.707745170410512e-07
genes_dP_D_deviation	MF	GO:0046982	protein heterodimerization activity	68.0	11.0	2.0440774950474995e-07	4.088154990094999e-07
genes_dP_D_deviation	MF	GO:0005198	structural molecule activity	375.0	21.0	1.2923937010779363e-05	1.9385905516169044e-05
genes_dP_D_deviation	CC	GO:0000785	chromatin	459.0	22.0	7.706687820328079e-05	0.000128444797005468
genes_dP_D_deviation	CC	GO:0032993	protein-DNA complex	481.0	22.0	0.0001486045850428827	0.00018575573130360338
genes_dP_D_deviation	MF	GO:0005230	extracellular ligand-gated monoatomic ion channel activity	63.0	7.0	0.00031262750107358323	0.00037515300128829985
genes_dP_D_deviation	MF	GO:0015103	inorganic anion transmembrane transporter activity	51.0	6.0	0.0006436534477641518	0.0006436534477641518
genes_dP_D_deviation	CC	GO:0005581	collagen trimer	95.0	8.0	0.0006612956192568027	0.0006612956192568027
genes_dP_D_deviation	BP	GO:0005230	extracellular ligand-gated monoatomic ion channel activity	63.0	7.0	0.00031262750107358323	0.0007751035055753497
genes_dP_D_deviation	BP	GO:0015103	inorganic anion transmembrane transporter activity	51.0	6.0	0.0006436534477641518	0.0007751035055753497
genes_dP_D_deviation	BP	GO:0015698	inorganic anion transport	53.0	6.0	0.0007751035055753497	0.0007751035055753497

### Sheet: 2) Dp_P_dev
subset	go aspect	GO term	GO description	n genes	n genes subset	p-value	corected p-value
genes_Dp_P_deviation	CC	GO:0005622	intracellular anatomical structure	4717.0	186.0	5.557101321255687e-07	5.557101321255687e-06
genes_Dp_P_deviation	CC	GO:0005737	cytoplasm	3097.0	135.0	2.7203166809416105e-06	1.3601583404708052e-05
genes_Dp_P_deviation	CC	GO:0012505	endomembrane system	737.0	44.0	6.081432622477622e-05	0.00020271442074925407
genes_Dp_P_deviation	CC	GO:0031984	organelle subcompartment	259.0	21.0	0.0001601230425702841	0.0003272865876700632
genes_Dp_P_deviation	CC	GO:0043231	intracellular membrane-bounded organelle	3417.0	138.0	0.0001636432938350316	0.0003272865876700632
genes_Dp_P_deviation	CC	GO:0005773	vacuole	809.0	45.0	0.00023958972273089722	0.0003993162045514954
genes_Dp_P_deviation	CC	GO:0043227	membrane-bounded organelle	3504.0	139.0	0.0003891603026155187	0.0005282328711830659
genes_Dp_P_deviation	CC	GO:0043229	intracellular organelle	3892.0	151.0	0.00042258629694645275	0.0005282328711830659
genes_Dp_P_deviation	CC	GO:0005730	nucleolus	167.0	15.0	0.0005305109373394688	0.0005894565970438543
genes_Dp_P_deviation	CC	GO:0043226	organelle	3955.0	152.0	0.000664225690037018	0.000664225690037018
genes_Dp_P_deviation	BP	GO:0006364	rRNA processing	125.0	13.0	0.00034834470211115106	0.0007034419116282882
genes_Dp_P_deviation	BP	GO:1990564	protein polyufmylation	3.0	3.0	0.0005575650952194954	0.0007034419116282882
genes_Dp_P_deviation	BP	GO:1990592	protein K69-linked ufmylation	3.0	3.0	0.0005575650952194954	0.0007034419116282882
genes_Dp_P_deviation	BP	GO:0016072	rRNA metabolic process	132.0	13.0	0.0005627535293026306	0.0007034419116282882
genes_Dp_P_deviation	BP	GO:0071569	protein ufmylation	4.0	3.0	0.0009533185131082209	0.0009533185131082209
genes_Dp_P_deviation	MF	GO:0016421	CoA carboxylase activity	4.0	3.0	0.0009533185131082209	0.0009533185131082209

### Sheet: 3) DP_rule
subset	go aspect	GO term	GO description	n genes	n genes subset	p-value	corected p-value
genes_DP_rule	CC	GO:0005622	intracellular anatomical structure	4717.0	1130.0	5.9094915236991284e-68	5.318542371329215e-66
genes_DP_rule	CC	GO:0043229	intracellular organelle	3892.0	977.0	4.042393063762781e-52	1.8190768786932515e-50
genes_DP_rule	CC	GO:0043226	organelle	3955.0	982.0	2.6820459308877524e-50	8.046137792663258e-49
genes_DP_rule	CC	GO:1990904	ribonucleoprotein complex	414.0	230.0	1.1086849781196099e-41	2.4945412007691223e-40
genes_DP_rule	CC	GO:0005737	cytoplasm	3097.0	805.0	4.959392537729001e-39	8.926906567912202e-38
genes_DP_rule	CC	GO:0043231	intracellular membrane-bounded organelle	3417.0	860.0	7.805488248849463e-39	1.1708232373274194e-37
genes_DP_rule	CC	GO:0043227	membrane-bounded organelle	3504.0	865.0	6.57107833518099e-36	8.448529288089844e-35
genes_DP_rule	CC	GO:0032991	protein-containing complex	2234.0	628.0	2.127393799708149e-34	2.3933180246716676e-33
genes_DP_rule	BP	GO:0010467	gene expression	1801.0	523.0	1.6799808410958023e-29	1.7639798831505924e-27
genes_DP_rule	BP	GO:0009058	biosynthetic process	2375.0	631.0	4.971554312782393e-28	2.610066014210756e-26
genes_DP_rule	BP	GO:0022613	ribonucleoprotein complex biogenesis	230.0	139.0	1.4599716349263825e-27	5.1099007222423386e-26
genes_DP_rule	BP	GO:0009059	macromolecule biosynthetic process	1991.0	550.0	1.3462084174121892e-26	3.533797095706997e-25
genes_DP_rule	MF	GO:0003723	RNA binding	547.0	224.0	2.2348274193872905e-25	6.480999516223142e-24
genes_DP_rule	BP	GO:0044249	cellular biosynthetic process	2178.0	581.0	3.616167544560152e-25	7.593951843576319e-24
genes_DP_rule	BP	GO:0006396	RNA processing	419.0	182.0	9.719249114806112e-23	1.7008685950910696e-21
genes_DP_rule	BP	GO:0044237	cellular metabolic process	2947.0	713.0	2.887238364283013e-22	4.330857546424519e-21
genes_DP_rule	BP	GO:0006412	translation	301.0	147.0	4.488922595284532e-22	5.2370763611652865e-21
genes_DP_rule	BP	GO:0006414	translational elongation	301.0	147.0	4.488922595284532e-22	5.2370763611652865e-21
genes_DP_rule	BP	GO:0044085	cellular component biogenesis	662.0	242.0	5.832622545976805e-22	6.1242536732756445e-21
genes_DP_rule	BP	GO:0042254	ribosome biogenesis	176.0	106.0	4.666049002325705e-21	4.453955865856355e-20
genes_DP_rule	BP	GO:0044238	primary metabolic process	3212.0	752.0	2.1183011365321497e-20	1.853513494465631e-19
genes_DP_rule	BP	GO:0008152	metabolic process	3576.0	815.0	3.3671258224575975e-20	2.7196016258311365e-19
genes_DP_rule	CC	GO:1902494	catalytic complex	637.0	229.0	5.495879734218917e-20	5.495879734218917e-19
genes_DP_rule	BP	GO:1901566	organonitrogen compound biosynthetic process	631.0	226.0	1.4886975023638197e-19	1.1165231267728648e-18
genes_DP_rule	CC	GO:0005829	cytosol	468.0	184.0	3.2453035763618895e-19	2.9207732187257006e-18
genes_DP_rule	CC	GO:0005840	ribosome	181.0	103.0	3.717267122911989e-19	3.0414003732916272e-18
genes_DP_rule	BP	GO:0043170	macromolecule metabolic process	2797.0	670.0	5.182416494649552e-19	3.6276915462546865e-18
genes_DP_rule	CC	GO:0031974	membrane-enclosed lumen	575.0	209.0	1.2366214564714517e-18	7.949709363030761e-18
genes_DP_rule	CC	GO:0043233	organelle lumen	575.0	209.0	1.2366214564714517e-18	7.949709363030761e-18
genes_DP_rule	CC	GO:0070013	intracellular organelle lumen	575.0	209.0	1.2366214564714517e-18	7.949709363030761e-18
genes_DP_rule	CC	GO:0005730	nucleolus	167.0	97.0	1.527363568565726e-18	9.164181411394356e-18
genes_DP_rule	CC	GO:0044391	ribosomal subunit	150.0	91.0	2.347184406655e-18	1.3202912287434376e-17
genes_DP_rule	CC	GO:0022626	cytosolic ribosome	91.0	70.0	3.2404753175039662e-18	1.715545756325629e-17
genes_DP_rule	CC	GO:0140513	nuclear protein-containing complex	520.0	192.0	1.1076562487223223e-17	5.5382812436116113e-17
genes_DP_rule	CC	GO:0003735	structural constituent of ribosome	143.0	87.0	1.1921365137570642e-17	5.646962433586093e-17
genes_DP_rule	MF	GO:0003735	structural constituent of ribosome	143.0	87.0	1.1921365137570642e-17	1.728597944947743e-16
genes_DP_rule	BP	GO:0009987	cellular process	5079.0	1047.0	2.912351489457308e-17	1.9112306649563583e-16
genes_DP_rule	CC	GO:0031981	nuclear lumen	411.0	162.0	5.121547131266058e-17	2.304696209069726e-16
genes_DP_rule	CC	GO:0030684	preribosome	75.0	57.0	6.723186749219003e-15	2.881365749665287e-14
genes_DP_rule	CC	GO:0005634	nucleus	2113.0	513.0	8.045848353404108e-14	3.2914834173016804e-13
genes_DP_rule	BP	GO:0071840	cellular component organization or biogenesis	1656.0	424.0	5.540235958858534e-14	3.42191044517733e-13
genes_DP_rule	BP	GO:0008150	biological_process	5627.0	1115.0	6.573047529771218e-14	3.834277725699877e-13
genes_DP_rule	BP	GO:0016071	mRNA metabolic process	255.0	110.0	8.677133965278698e-14	4.795258243969807e-13
genes_DP_rule	BP	GO:1901564	organonitrogen compound metabolic process	1657.0	423.0	9.179310242747851e-14	4.819137877442622e-13
genes_DP_rule	BP	GO:0006397	mRNA processing	201.0	94.0	1.6186528203522651e-13	8.093264101761326e-13
genes_DP_rule	CC	GO:0005739	mitochondrion	508.0	173.0	2.4051345925301997e-13	9.411396231639912e-13
genes_DP_rule	BP	GO:0022618	protein-RNA complex assembly	81.0	55.0	5.509742050697802e-13	2.629649615105769e-12
genes_DP_rule	BP	GO:0071826	protein-RNA complex organization	85.0	56.0	8.26771470226428e-13	3.7743914945119536e-12
genes_DP_rule	BP	GO:0016070	RNA metabolic process	1252.0	333.0	2.065746238930177e-12	9.037639795319524e-12
genes_DP_rule	BP	GO:0065003	protein-containing complex assembly	268.0	109.0	2.2569167543769848e-12	9.479050368383337e-12
genes_DP_rule	BP	GO:0006364	rRNA processing	125.0	68.0	2.4527918031199588e-12	9.905505358753679e-12
genes_DP_rule	BP	GO:0043933	protein-containing complex organization	471.0	160.0	2.5959046597367585e-12	1.0095184787865172e-11
genes_DP_rule	BP	GO:0016072	rRNA metabolic process	132.0	70.0	2.8697136462988805e-12	1.0611604453814789e-11
genes_DP_rule	BP	GO:0019538	protein metabolic process	1314.0	345.0	2.9308240872440847e-12	1.0611604453814789e-11
genes_DP_rule	BP	GO:0008380	RNA splicing	180.0	83.0	8.051043851664684e-12	2.8178653480826394e-11
genes_DP_rule	CC	GO:0034455	t-UTP complex	53.0	42.0	9.899441540824716e-12	3.7122905778092684e-11
genes_DP_rule	CC	GO:0022625	cytosolic large ribosomal subunit	48.0	40.0	1.0542864769055864e-11	3.795431316860111e-11
genes_DP_rule	BP	GO:0006139	nucleobase-containing compound metabolic process	1664.0	411.0	1.9355790032070288e-11	6.555993397959292e-11
genes_DP_rule	CC	GO:0031090	organelle membrane	700.0	208.0	3.7149362440434504e-11	1.2859394690919635e-10
genes_DP_rule	BP	GO:0000398	mRNA splicing, via spliceosome	140.0	69.0	5.196533465660523e-11	1.604811805571632e-10
genes_DP_rule	BP	GO:0000375	RNA splicing, via transesterification reactions	140.0	69.0	5.196533465660523e-11	1.604811805571632e-10
genes_DP_rule	BP	GO:0000377	RNA splicing, via transesterification reactions with bulged adenosine as nucleophile	140.0	69.0	5.196533465660523e-11	1.604811805571632e-10
genes_DP_rule	CC	GO:0015934	large ribosomal subunit	80.0	50.0	5.649216994959696e-11	1.883072331653232e-10
genes_DP_rule	CC	GO:0005681	spliceosomal complex	109.0	58.0	1.989444625844067e-10	6.394643440213073e-10
genes_DP_rule	CC	GO:0110165	cellular anatomical entity	6307.0	1197.0	2.6707574807241136e-10	8.288557698798974e-10
genes_DP_rule	BP	GO:0034654	nucleobase-containing compound biosynthetic process	1397.0	349.0	4.820247330081454e-10	1.4460741990244363e-09
genes_DP_rule	BP	GO:0042274	ribosomal small subunit biogenesis	55.0	39.0	5.524106253609082e-10	1.6111976573026487e-09
genes_DP_rule	BP	GO:0022607	cellular component assembly	515.0	160.0	7.259226285724571e-10	2.0600507027056213e-09
genes_DP_rule	CC	GO:0005575	cellular_component	6393.0	1207.0	7.263057956173852e-10	2.153568801716463e-09
genes_DP_rule	CC	GO:0043232	intracellular non-membrane-bounded organelle	1448.0	358.0	7.65713351721409e-10	2.153568801716463e-09
genes_DP_rule	CC	GO:0043228	non-membrane-bounded organelle	1448.0	358.0	7.65713351721409e-10	2.153568801716463e-09
genes_DP_rule	CC	GO:0005783	endoplasmic reticulum	346.0	118.0	2.1522745175347428e-09	5.869839593276571e-09
genes_DP_rule	CC	GO:0030532	small nuclear ribonucleoprotein complex	83.0	47.0	2.3806411344002717e-09	6.121648631314985e-09
genes_DP_rule	CC	GO:0097525	spliceosomal snRNP complex	83.0	47.0	2.3806411344002717e-09	6.121648631314985e-09
genes_DP_rule	CC	GO:0032040	small-subunit processome	43.0	33.0	2.93132587861106e-09	7.328314696527649e-09
genes_DP_rule	BP	GO:0090304	nucleic acid metabolic process	1442.0	353.0	2.983388872930054e-09	8.243574517306729e-09
genes_DP_rule	BP	GO:0032774	RNA biosynthetic process	1171.0	298.0	3.1339223527586074e-09	8.43748325742702e-09
genes_DP_rule	CC	GO:0120114	Sm-like protein family complex	89.0	48.0	5.315763596375024e-09	1.2930235774966275e-08
genes_DP_rule	MF	GO:0005488	binding	4238.0	867.0	2.7199847217812014e-09	2.6293185643884945e-08
genes_DP_rule	CC	GO:0015935	small ribosomal subunit	70.0	41.0	1.2252218954571739e-08	2.901841331345938e-08
genes_DP_rule	BP	GO:0042273	ribosomal large subunit biogenesis	47.0	33.0	1.3990008319812456e-08	3.6723771839507696e-08
genes_DP_rule	CC	GO:0005682	U5 snRNP	69.0	40.0	2.282942492189831e-08	5.2683288281303786e-08
genes_DP_rule	CC	GO:0019866	organelle inner membrane	136.0	60.0	2.4142920566225178e-08	5.432157127400665e-08
genes_DP_rule	CC	GO:0031967	organelle envelope	248.0	89.0	3.5081514798806365e-08	7.700820321689203e-08
genes_DP_rule	CC	GO:0000974	Prp19 complex	51.0	33.0	5.815778189414076e-08	1.2462381834458734e-07
genes_DP_rule	CC	GO:0140535	intracellular protein-containing complex	317.0	105.0	6.002953169410149e-08	1.2564320587137523e-07
genes_DP_rule	CC	GO:0022627	cytosolic small ribosomal subunit	43.0	30.0	7.035556389824055e-08	1.4390910797367386e-07
genes_DP_rule	CC	GO:0005740	mitochondrial envelope	160.0	65.0	7.531855057181455e-08	1.506371011436291e-07
genes_DP_rule	BP	GO:0141187	nucleic acid biosynthetic process	1249.0	305.0	7.266453372555369e-08	1.8609209856544238e-07
genes_DP_rule	CC	GO:0012505	endomembrane system	737.0	198.0	1.0782413406725812e-07	2.10960262305505e-07
genes_DP_rule	CC	GO:0098796	membrane protein complex	386.0	120.0	1.178633293318465e-07	2.2569573701842946e-07
genes_DP_rule	CC	GO:0031966	mitochondrial membrane	152.0	62.0	1.346861101047581e-07	2.5253645644642143e-07
genes_DP_rule	CC	GO:0005743	mitochondrial inner membrane	123.0	54.0	1.3769684367747993e-07	2.529125700198611e-07
genes_DP_rule	BP	GO:0045184	establishment of protein localization	331.0	106.0	2.074053217982084e-07	5.18513304495521e-07
genes_DP_rule	CC	GO:0005773	vacuole	809.0	210.0	3.7309696848904224e-07	6.71574543280276e-07
genes_DP_rule	CC	GO:0071013	catalytic step 2 spliceosome	48.0	30.0	4.0084098031172744e-07	7.073664358442248e-07
genes_DP_rule	CC	GO:0005686	U2 snRNP	34.0	25.0	4.3072978993293503e-07	7.454938671916183e-07
genes_DP_rule	MF	GO:0005198	structural molecule activity	375.0	117.0	1.468696599847603e-07	1.064805034889512e-06
genes_DP_rule	CC	GO:0042175	nuclear outer membrane-endoplasmic reticulum membrane network	225.0	78.0	7.716167131561963e-07	1.310292531774673e-06
genes_DP_rule	MF	GO:0016818	hydrolase activity, acting on acid anhydrides, in phosphorus-containing anhydrides	486.0	140.0	4.2484884426523104e-07	2.053436080615283e-06
genes_DP_rule	MF	GO:0016817	hydrolase activity, acting on acid anhydrides	486.0	140.0	4.2484884426523104e-07	2.053436080615283e-06
genes_DP_rule	CC	GO:0016469	proton-transporting two-sector ATPase complex	37.0	25.0	1.3225649562730146e-06	2.204274927121691e-06
genes_DP_rule	BP	GO:0042255	ribosome assembly	28.0	22.0	9.739209622088677e-07	2.3781790937658396e-06
genes_DP_rule	BP	GO:0009057	macromolecule catabolic process	336.0	104.0	1.0262211950731067e-06	2.4489369427880955e-06
genes_DP_rule	MF	GO:0016462	pyrophosphatase activity	485.0	139.0	5.974486527635372e-07	2.475144418591797e-06
genes_DP_rule	BP	GO:0002181	cytoplasmic translation	55.0	31.0	1.3560275725914269e-06	3.1640643360466628e-06
genes_DP_rule	CC	GO:0005654	nucleoplasm	222.0	75.0	2.7575562649890992e-06	4.51236479725489e-06
genes_DP_rule	CC	GO:0030686	90S preribosome	23.0	19.0	3.223444499015582e-06	5.180535801989329e-06
genes_DP_rule	MF	GO:0017111	ribonucleoside triphosphate phosphatase activity	468.0	133.0	1.5629745456516656e-06	5.665782727987288e-06
genes_DP_rule	MF	GO:0019843	rRNA binding	38.0	25.0	1.8806927179721994e-06	6.060009869021531e-06
genes_DP_rule	CC	GO:0005789	endoplasmic reticulum membrane	221.0	74.0	4.178757036694352e-06	6.484278160387787e-06
genes_DP_rule	CC	GO:0098827	endoplasmic reticulum subcompartment	221.0	74.0	4.178757036694352e-06	6.484278160387787e-06
genes_DP_rule	CC	GO:0005684	U2-type spliceosomal complex	35.0	23.0	4.901196085224474e-06	7.476400807969536e-06
genes_DP_rule	BP	GO:0015031	protein transport	287.0	90.0	3.6437249915267313e-06	8.31719835022406e-06
genes_DP_rule	BP	GO:0009142	nucleoside triphosphate biosynthetic process	59.0	31.0	4.107926007391054e-06	9.17728150587363e-06
genes_DP_rule	BP	GO:0009201	ribonucleoside triphosphate biosynthetic process	56.0	30.0	4.361115093031491e-06	9.539939266006387e-06
genes_DP_rule	BP	GO:0009145	purine nucleoside triphosphate biosynthetic process	53.0	29.0	4.593936948807526e-06	9.647267592495804e-06
genes_DP_rule	BP	GO:0009206	purine ribonucleoside triphosphate biosynthetic process	53.0	29.0	4.593936948807526e-06	9.647267592495804e-06
genes_DP_rule	MF	GO:0140098	catalytic activity, acting on RNA	199.0	69.0	3.352523598756109e-06	9.722318436392715e-06
genes_DP_rule	BP	GO:0030490	maturation of SSU-rRNA	35.0	23.0	4.901196085224474e-06	1.0090697822520974e-05
genes_DP_rule	CC	GO:0140534	endoplasmic reticulum protein-containing complex	42.0	25.0	6.973621402854686e-06	1.046043210428203e-05
genes_DP_rule	MF	GO:0003676	nucleic acid binding	1365.0	315.0	4.1816087571999246e-06	1.1024241268981618e-05
genes_DP_rule	BP	GO:0051603	proteolysis involved in protein catabolic process	228.0	75.0	6.0726384079742e-06	1.2262058323794057e-05
genes_DP_rule	BP	GO:0006754	ATP biosynthetic process	51.0	28.0	6.370503606944911e-06	1.2481356207333498e-05
genes_DP_rule	BP	GO:0000462	maturation of SSU-rRNA from tricistronic rRNA transcript (SSU-rRNA, 5.8S rRNA, LSU-rRNA)	22.0	18.0	6.4189831923429415e-06	1.2481356207333498e-05
genes_DP_rule	BP	GO:0016043	cellular component organization	1517.0	343.0	6.655151568430587e-06	1.270528935791294e-05
genes_DP_rule	BP	GO:0015078	proton transmembrane transporter activity	55.0	29.0	7.927253177497407e-06	1.4863599707807638e-05
genes_DP_rule	BP	GO:0051246	regulation of protein metabolic process	206.0	69.0	8.75100427428963e-06	1.612027103158616e-05
genes_DP_rule	MF	GO:0015078	proton transmembrane transporter activity	55.0	29.0	7.927253177497407e-06	1.91575285122854e-05
genes_DP_rule	BP	GO:0030163	protein catabolic process	237.0	76.0	1.1097582026530449e-05	2.0090450220443052e-05
genes_DP_rule	BP	GO:0051641	cellular localization	713.0	180.0	1.2561576345759365e-05	2.235534773397853e-05
genes_DP_rule	BP	GO:0010498	proteasomal protein catabolic process	142.0	52.0	1.636566150324259e-05	2.8639907630674535e-05
genes_DP_rule	CC	GO:0005685	U1 snRNP	22.0	17.0	1.948478803384402e-05	2.874804791878626e-05
genes_DP_rule	MF	GO:0097159	organic cyclic compound binding	2312.0	491.0	1.380017072268438e-05	3.07849962275267e-05
genes_DP_rule	CC	GO:0097526	spliceosomal tri-snRNP complex	25.0	18.0	2.1870751529490436e-05	3.174786512345386e-05
genes_DP_rule	CC	GO:0120115	Lsm2-8 complex	28.0	19.0	2.355565477795322e-05	3.3125139531496714e-05
genes_DP_rule	CC	GO:0005688	U6 snRNP	28.0	19.0	2.355565477795322e-05	3.3125139531496714e-05
genes_DP_rule	BP	GO:1902600	proton transmembrane transport	62.0	30.0	2.00862836058265e-05	3.4574750469045616e-05
genes_DP_rule	BP	GO:0015986	proton motive force-driven ATP synthesis	49.0	26.0	2.12761019725707e-05	3.603210817935361e-05
genes_DP_rule	CC	GO:0031984	organelle subcompartment	259.0	79.0	3.227568600000845e-05	4.4689411384627086e-05
genes_DP_rule	BP	GO:0071705	nitrogen compound transport	404.0	112.0	2.7392016753230176e-05	4.565336125538363e-05
genes_DP_rule	CC	GO:0046907	intracellular transport	377.0	105.0	4.2102799384756805e-05	5.7412908251941096e-05
genes_DP_rule	CC	GO:0005687	U4 snRNP	24.0	17.0	4.281852620366349e-05	5.7517423258652456e-05
genes_DP_rule	BP	GO:0046907	intracellular transport	377.0	105.0	4.2102799384756805e-05	6.907490524061663e-05
genes_DP_rule	BP	GO:0036503	ERAD pathway	36.0	21.0	4.6699551445585214e-05	7.42947409361583e-05
genes_DP_rule	BP	GO:0043039	tRNA aminoacylation	36.0	21.0	4.6699551445585214e-05	7.42947409361583e-05
genes_DP_rule	BP	GO:0019941	modification-dependent protein catabolic process	182.0	60.0	4.882048060420769e-05	7.587594049113433e-05
genes_DP_rule	BP	GO:0034976	response to endoplasmic reticulum stress	59.0	28.0	4.913870431806794e-05	7.587594049113433e-05
genes_DP_rule	CC	GO:0006888	endoplasmic reticulum to Golgi vesicle-mediated transport	40.0	22.0	6.0345516321059596e-05	7.986906571904947e-05
genes_DP_rule	BP	GO:0009060	aerobic respiration	53.0	26.0	5.916818383130695e-05	9.00385406128584e-05
genes_DP_rule	BP	GO:0006888	endoplasmic reticulum to Golgi vesicle-mediated transport	40.0	22.0	6.0345516321059596e-05	9.05182744815894e-05
genes_DP_rule	BP	GO:0045333	cellular respiration	60.0	28.0	6.182326617089086e-05	9.062413879590529e-05
genes_DP_rule	BP	GO:0043038	amino acid activation	37.0	21.0	6.288525306275188e-05	9.062413879590529e-05
genes_DP_rule	BP	GO:0043632	modification-dependent macromolecule catabolic process	184.0	60.0	6.300535363905796e-05	9.062413879590529e-05
genes_DP_rule	BP	GO:0051649	establishment of localization in cell	475.0	125.0	6.839001077135373e-05	9.703988014854244e-05
genes_DP_rule	MF	GO:0016874	ligase activity	146.0	51.0	5.39212314822003e-05	0.00010315007082171683
genes_DP_rule	MF	GO:0140101	catalytic activity, acting on a tRNA	56.0	27.0	5.4049616270670024e-05	0.00010315007082171683
genes_DP_rule	MF	GO:0005515	protein binding	1886.0	405.0	5.6910383901636875e-05	0.00010315007082171683
genes_DP_rule	MF	GO:0016887	ATP hydrolysis activity	337.0	95.0	6.764318907640963e-05	0.00010898069351199329
genes_DP_rule	MF	GO:0140657	ATP-dependent activity	337.0	95.0	6.764318907640963e-05	0.00010898069351199329
genes_DP_rule	BP	GO:0006418	tRNA aminoacylation for protein translation	35.0	20.0	8.723856168882271e-05	0.00012213398636435179
genes_DP_rule	MF	GO:0016875	ligase activity, forming carbon-oxygen bonds	35.0	20.0	8.723856168882271e-05	0.00012649591444879293
genes_DP_rule	MF	GO:0004812	aminoacyl-tRNA ligase activity	35.0	20.0	8.723856168882271e-05	0.00012649591444879293
genes_DP_rule	CC	GO:1905369	endopeptidase complex	49.0	24.0	0.00011478056438926501	0.00014757501135762645
genes_DP_rule	CC	GO:0051168	nuclear export	49.0	24.0	0.00011478056438926501	0.00014757501135762645
genes_DP_rule	CC	GO:0098798	mitochondrial protein-containing complex	100.0	38.0	0.0001190943960844172	0.0001509647274309514
genes_DP_rule	BP	GO:0009205	purine ribonucleoside triphosphate metabolic process	77.0	32.0	0.00010975276881312415	0.00015163211480760574
genes_DP_rule	BP	GO:0051168	nuclear export	49.0	24.0	0.00011478056438926501	0.00015516969201041577
genes_DP_rule	BP	GO:0009199	ribonucleoside triphosphate metabolic process	81.0	33.0	0.00011648734802753412	0.00015516969201041577
genes_DP_rule	BP	GO:0008104	protein localization	520.0	133.0	0.00011822452724603107	0.00015516969201041577
genes_DP_rule	BP	GO:0070727	cellular macromolecule localization	520.0	133.0	0.00011822452724603107	0.00015516969201041577
genes_DP_rule	MF	GO:0051082	unfolded protein binding	56.0	26.0	0.00011947525966584672	0.000164989644300455
genes_DP_rule	BP	GO:0006511	ubiquitin-dependent protein catabolic process	173.0	56.0	0.0001285573461445186	0.0001666484116688204
genes_DP_rule	BP	GO:0009144	purine nucleoside triphosphate metabolic process	78.0	32.0	0.00013272546547679823	0.00016995333993980263
genes_DP_rule	BP	GO:0009141	nucleoside triphosphate metabolic process	86.0	34.0	0.0001466496101226171	0.00018552059111897346
genes_DP_rule	CC	GO:0030687	preribosome, large subunit precursor	19.0	14.0	0.00015104040760682299	0.00018880050950852872
genes_DP_rule	BP	GO:0046034	ATP metabolic process	75.0	31.0	0.0001510629992770084	0.0001888287490962605
genes_DP_rule	BP	GO:0009056	catabolic process	597.0	148.0	0.00016899831637232662	0.00020490132182276961
genes_DP_rule	BP	GO:0000027	ribosomal large subunit assembly	14.0	12.0	0.0001704538678709615	0.00020490132182276961
genes_DP_rule	BP	GO:0006913	nucleocytoplasmic transport	72.0	30.0	0.00017172682209908312	0.00020490132182276961
genes_DP_rule	BP	GO:0051169	nuclear transport	72.0	30.0	0.00017172682209908312	0.00020490132182276961
genes_DP_rule	BP	GO:0006886	intracellular protein transport	163.0	53.0	0.00017624909773773952	0.00020793432879171516
genes_DP_rule	CC	GO:0051169	nuclear transport	72.0	30.0	0.00017172682209908312	0.00020885694579618217
genes_DP_rule	CC	GO:0006913	nucleocytoplasmic transport	72.0	30.0	0.00017172682209908312	0.00020885694579618217
genes_DP_rule	CC	GO:0006886	intracellular protein transport	163.0	53.0	0.00017624909773773952	0.00021149891728528743
genes_DP_rule	CC	GO:0070469	respirasome	51.0	24.0	0.0001841831012144473	0.00021811156722763495
genes_DP_rule	BP	GO:0006399	tRNA metabolic process	96.0	36.0	0.00021939232870545606	0.0002559577168230321
genes_DP_rule	CC	GO:1990234	transferase complex	278.0	79.0	0.000224119234677597	0.0002619575470257627
genes_DP_rule	BP	GO:0033036	macromolecule localization	621.0	152.0	0.00022799657864342653	0.00026307297535779983
genes_DP_rule	CC	GO:0045271	respiratory chain complex I	29.0	17.0	0.00023298648588335492	0.00026542764214559423
genes_DP_rule	CC	GO:0030964	NADH dehydrogenase complex	29.0	17.0	0.00023298648588335492	0.00026542764214559423
genes_DP_rule	CC	GO:0055029	nuclear DNA-directed RNA polymerase complex	63.0	27.0	0.0002500770449621387	0.000281336675582406
genes_DP_rule	CC	GO:0098803	respiratory chain complex	49.0	23.0	0.0002565209346016467	0.0002828246091910191
genes_DP_rule	CC	GO:1905368	peptidase complex	56.0	25.0	0.0002576846439295952	0.0002828246091910191
genes_DP_rule	BP	GO:0015980	energy derivation by oxidation of organic compounds	78.0	31.0	0.00026304600094195996	0.00030021554455332387
genes_DP_rule	CC	GO:0000428	DNA-directed RNA polymerase complex	64.0	27.0	0.00030519703747734165	0.00033093654666217765
genes_DP_rule	MF	GO:0060090	molecular adaptor activity	183.0	57.0	0.0002569878422366324	0.00033875670113010635
genes_DP_rule	BP	GO:1901565	organonitrogen compound catabolic process	327.0	89.0	0.00031182886845797724	0.0003520648514848131
genes_DP_rule	BP	GO:0006457	protein folding	92.0	34.0	0.00040259044839242945	0.00044970209660856475
genes_DP_rule	BP	GO:0140662	ATP-dependent protein folding chaperone	22.0	14.0	0.0004484683094118046	0.0004956754998762051
genes_DP_rule	MF	GO:0043021	ribonucleoprotein complex binding	34.0	18.0	0.0003948587273621701	0.0004978653518914319
genes_DP_rule	CC	GO:0000502	proteasome complex	38.0	19.0	0.00047484672839585667	0.0005087643518527035
genes_DP_rule	BP	GO:0046390	ribose phosphate biosynthetic process	113.0	39.0	0.00047801344409706566	0.0005228272044811655
genes_DP_rule	MF	GO:0140662	ATP-dependent protein folding chaperone	22.0	14.0	0.0004484683094118046	0.0005418992072059306
genes_DP_rule	CC	GO:0030880	RNA polymerase complex	67.0	27.0	0.0005401843675100447	0.0005719599185400473
genes_DP_rule	BP	GO:0072594	establishment of protein localization to organelle	106.0	37.0	0.0005556953755988536	0.0006015259220399961
genes_DP_rule	BP	GO:0044183	protein folding chaperone	29.0	16.0	0.000584621781610386	0.0006263804802968422
genes_DP_rule	CC	GO:0046540	U4/U6 x U5 tri-snRNP complex	20.0	13.0	0.0006173479772638074	0.0006313786131107121
genes_DP_rule	CC	GO:0033177	proton-transporting two-sector ATPase complex, proton-transporting domain	20.0	13.0	0.0006173479772638074	0.0006313786131107121
genes_DP_rule	CC	GO:0071001	U4/U6 snRNP	20.0	13.0	0.0006173479772638074	0.0006313786131107121
genes_DP_rule	MF	GO:0044183	protein folding chaperone	29.0	16.0	0.000584621781610386	0.0006393961193089435
genes_DP_rule	MF	GO:0044769	ATPase activity, coupled to transmembrane movement of ions, rotational mechanism	20.0	13.0	0.0006173479772638074	0.0006393961193089435
genes_DP_rule	MF	GO:0042625	ATPase-coupled ion transmembrane transporter activity	20.0	13.0	0.0006173479772638074	0.0006393961193089435
genes_DP_rule	MF	GO:0046961	proton-transporting ATPase activity, rotational mechanism	20.0	13.0	0.0006173479772638074	0.0006393961193089435
genes_DP_rule	BP	GO:0042625	ATPase-coupled ion transmembrane transporter activity	20.0	13.0	0.0006173479772638074	0.0006417974021059384
genes_DP_rule	BP	GO:0046961	proton-transporting ATPase activity, rotational mechanism	20.0	13.0	0.0006173479772638074	0.0006417974021059384
genes_DP_rule	BP	GO:0044769	ATPase activity, coupled to transmembrane movement of ions, rotational mechanism	20.0	13.0	0.0006173479772638074	0.0006417974021059384
genes_DP_rule	BP	GO:0006417	regulation of translation	119.0	40.0	0.000624018225310584	0.0006423717025256011
genes_DP_rule	BP	GO:0140694	non-membrane-bounded organelle assembly	111.0	38.0	0.0006371011677350435	0.0006494720641959181
genes_DP_rule	BP	GO:0009260	ribonucleotide biosynthetic process	112.0	38.0	0.000731543327977339	0.0007385773984386596
genes_DP_rule	MF	GO:0030515	snoRNA binding	15.0	11.0	0.0007963175266077669	0.0007963175266077669
genes_DP_rule	CC	GO:0016020	membrane	5149.0	974.0	0.0008666430820751179	0.0008697697280676572
genes_DP_rule	CC	GO:0016591	RNA polymerase II, holoenzyme	44.0	20.0	0.0008697697280676572	0.0008697697280676572
genes_DP_rule	BP	GO:0006996	organelle organization	1002.0	223.0	0.0009285624844415922	0.0009285624844415922
subset	go aspect	GO term	GO description	n genes	n genes subset	p-value	corected p-value
