## Supplementary material for "Cell atlases and the Developmental Foundations of the Phenotype": Table S8

### Sheet: 1) # extreme KS per cell type
Table S8
Sheet 1: List of extreme and significant KS values per cell type. KS values above the 75th percentile of the total distribution.
Sheet 2: List of extreme and significant KS values per NMF phenotype. KS values above the 75th percentile of the total distribution.
Sheet 3: Cell types associated with NMF phenotype #49 and their significant KS value.
Cell type	# KS > p75	Cluster
Excretory cell parent - nan	29	1
Ciliated amphid neuron - Neuroblast ASE ASJ AUA	28	1
Pharyngeal muscle - Pharyngeal muscle incomplete dissociation	24	5
M cell - nan	23	5
nan - PLM ALN great grandparent	20	1
Germline - nan	20	1
Glia - AMsh	18	5
Intestine - Intestine middle and posterior	17	5
Intestine - Intestine anterior	17	5
Intestine - Intestine far posterior	17	5
nan - Parents of PHsh hyp8 hyp9	16	1
Excretory cell - nan	16	5
Ciliated amphid neuron - ADF	15	2
Hypodermis - hyp7 C lineage	15	4
nan - AMso parent	14	1
Pharyngeal neuron - I2 grandparent	14	1
Ciliated amphid neuron - AWC	14	2
nan - DD	14	3
Ciliated amphid neuron - Neuroblast ADF AWB	13	1
Ciliated amphid neuron - ASK	13	2
Ciliated amphid neuron - AWA	12	2
Ciliated amphid neuron - ASG	12	2
Body wall muscle - BWM head row 1	12	4
Ciliated non amphid neuron - URX	12	2
Ciliated non amphid neuron - Neuroblast HSN PHB	12	1
nan - Parents of U F B DVA	12	1
Ciliated amphid neuron - nan	12	1
Ciliated non amphid neuron - OLQ grandparent	12	1
Ciliated amphid neuron - ASE parent	12	1
Ciliated amphid neuron - Neuroblast ASJ AUA	11	1
nan - Neuroblast AIZ FLP	11	1
Ciliated non amphid neuron - BAG	11	2
Ciliated amphid neuron - ASE	11	2
Ciliated amphid neuron - ADL	11	2
Ciliated amphid neuron - ASI	11	2
Ciliated non amphid neuron - OLQ	11	2
Intestine - nan	11	4
nan - Neuroblast ALM BDU	10	1
Ciliated non amphid neuron - Neuroblast IL1 IL2	10	1
Body wall muscle - BWM head row 2	10	4
Ciliated amphid neuron - ASH	10	2
nan - RIA	10	3
nan - Parent of AMsh URB	10	1
Pharyngeal neuron - I1 parent	10	1
nan - Parent of tail spike and hyp10	10	1
Hypodermis - hyp7 AB lineage	10	4
Ciliated amphid neuron - Neuroblast ASH RIB	10	1
Ciliated amphid neuron - Neuroblast AWC SAAVx	10	1
Ciliated non amphid neuron - nan	9	1
nan - AVG	9	3
Ciliated amphid neuron - ASJ	9	2
Ciliated non amphid neuron - IL2	9	2
Ciliated amphid neuron - AWB	9	2
Ciliated non amphid neuron - Neuroblast URX CEPDx	9	3
nan - RIV	9	3
nan - PLM ALN grandparent	9	1
Ciliated amphid neuron - AFD	9	2
nan - RIC parent	8	1
Hypodermis - P cell	8	4
Body wall muscle - BWM anterior	8	4
nan - Neuroblast ALA RMED	8	1
Pharyngeal gland - g1A parent	8	1
nan - AVK	8	3
Ciliated non amphid neuron - Neuroblast ADE ADA	8	3
Ciliated amphid neuron - Neuroblast AFD RMD	8	1
nan - PVQ parent	8	1
Ciliated non amphid neuron - IL1 parent	7	3
nan - DVC parent	7	1
Ciliated amphid neuron - ADL parent	7	1
nan - DA	7	3
nan - AVA	7	3
Body wall muscle - BWM posterior	7	4
Body wall muscle - nan	7	1
nan - RMD	7	3
Seam cell - nan	7	4
Intestinal and rectal muscle - mu sph	7	3
nan - Parent of hyp3 ILsoDx	6	1
Ciliated amphid neuron - ASI parent	6	1
Pharyngeal neuron - Neuroblast M2 M3	6	1
Parent of exc gland AVK - nan	6	1
Ciliated amphid neuron - ASK parent	6	1
Ciliated non amphid neuron - OLQ parent	6	3
nan - DB	6	3
Hypodermis - hyp4 hyp5 hyp6	5	4
Hypodermis - Tail hypodermis	5	4
nan - RID parent	5	1
Rectal cell - B F K Kp U Y	5	4
Hypodermis - nan	5	4
Intestinal and rectal muscle - mu int mu anal	5	3
nan - Neuroblast PVC LUA	5	1
Pharyngeal muscle - pm7	5	4
G2 and W blasts - nan	4	3
Pharyngeal marginal cell - nan	4	4
Pharyngeal neuron - M1 parent	4	1
ABarpaaa lineage - nan	4	1
Glia - AMso	4	3
nan - AVH parent	4	1
Rectal gland - Rectal gland	4	3
nan - RME	4	3
Ciliated amphid neuron - Neuroblast ASG AWA	4	1
T - nan	4	4
nan - RIM parent	4	1
nan - RIA parent	4	1
Z1 Z4 - nan	4	4
Pharyngeal muscle - pm1 pm2	3	3
hmc - nan	3	3
Parent of hyp1V and ant arc V - nan	3	1
Body wall muscle - BWM far posterior	3	3
Pharyngeal gland - g2 parent	3	1
Ciliated non amphid neuron - OLL parent	3	1
Pharyngeal gland - g1P	2	4
hyp1V and ant arc V - nan	2	3
Pharyngeal muscle - pm3 pm4 pm5	2	4
Intestinal and rectal muscle - nan	2	3
Hypodermis - hyp3	2	3
nan - RME LR parent	2	1
Glia - CEPso	2	3
Pharyngeal gland - g1A	1	4
Pharyngeal marginal cell - mc1	1	4
Pharyngeal neuron - M4 parent	1	1
Pharyngeal marginal cell - mc2	1	4
hmc homolog - nan	1	3
Pharyngeal neuron - nan	0	1
Pharyngeal muscle - pm6	0	4
GLR - nan	0	1
Pharyngeal gland - g2	0	1
Coelomocyte - nan	0	4
Pharyngeal marginal cell - mc3	0	4
Excretory gland - nan	0	3
Hypodermis - hyp1 hyp2	0	3
hmc and homolog - nan	0	4
Glia - nan	0	3
Arcade cell - Posterior arcade cell	0	3
Pharyngeal gland - g1A g1P	0	4
Arcade cell - Anterior arcade cell	0	3
Pharyngeal intestinal valve - nan	0	4
nan - CAN	0	3

### Sheet: 2) # extreme KS per NMF phen
NMF phen	# KS > p75	Cluster	5 most important original phenotypes
49	36	1	chemosensory behavior variant,chemosensory response variant,chemotaxis variant,positive chemotaxis variant,odorant chemosensory response variant
34	35	11	cytoskeleton organization biogenesis variant,microtubule organization biogenesis variant,spindle variant,spindle defective early emb,organelle organization biogenesis variant
72	35	2	organ system phenotype,organ system morphology variant,nervous system morphology variant,neuron morphology variant,cell type morphology variant
17	34	2	chemical resistant,drug resistant,drug response variant,acetylcholinesterase inhibitor resistant,acetylcholinesterase inhibitor response variant
16	33	11	hermaphrodite reproductive system morphology variant,vulva morphology variant,protruding vulva,reproductive system morphology variant,organ phenotype
39	31	1	sensillum morphology variant,amphid phasmid sensillum morphology variant,amphid phasmid neuron morphology variant,organ phenotype,dye filling defect
98	30	11	pronuclear nuclear appearance variant emb,pronuclear nuclear appearance defective early emb,pronucleus centrosomes defective early emb,embryonic cell organization biogenesis variant,embryonic cell physiology variant
86	30	11	tail movement variant,localized movement variant,amplitude of sinusoidal movement variant,tail bend angle variant,nose movement variant
2	30	2	cytoplasmic appearance variant,cytoplasmic appearance defective early emb,cytoplasmic streaming defective,cytoplasmic streaming phenotype,cytoplasmic dynamics defective early emb
78	29	2	alimentary system development variant,cell number increased,intestinal development variant,cell number variant,excess intestinal cells
44	29	11	cell membrane morphology variant,cell junction variant,nervous system physiology variant,synapse morphology variant,presynaptic region morphology variant
31	28	11	chromosome segregation variant,meiotic chromosome segregation variant,meiotic chromosome organization variant,aneuploidy,chromosome disjunction defective
36	26	11	sexually dimorphic behavior variant,copulation variant,male behavior variant,male mating variant,male mating defective
55	26	2	egg laying variant,egg laying defective,egg retention,egg laying response to drug variant,drug resistant
32	26	3	vulva development variant,vulva cell fate specification variant,vulval cell induction variant,cell fate specification variant,vulval cell induction increased
25	25	2	cytokinesis variant,cytokinesis variant emb,cytokinesis defective early emb,early embryonic lethal,cell division variant
53	25	11	dauer development phenotype,dauer larva physiology variant,larval physiology phenotype,postembryonic development variant,larval development variant
37	21	11	nuclear division variant,nuclear number variant,multiple nuclei,embryonic cell morphology variant,nuclear appearance number defective early emb
0	20	11	fertility reduced,reproductive system physiology variant,fertility phenotype,sterile,organ system physiology phenotype
58	18	3	head movement variant,body bend variant,localized movement variant,sinusoidal movement variant,foraging behavior variant
43	17	3	chemical response variant,organism environmental stimulus response variant,chemical hypersensitive,metal response variant,cadmium response variant
35	14	4	molt variant,molt defect,larval development variant,postembryonic development variant,body vacuole
62	14	5	tail morphology variant,body region phenotype,body region morphology variant,organism segment morphology variant,organism morphology variant
96	13	3	organismal phenotype,anatomical phenotype,nematode phenotype,organism physiology phenotype,physiology phenotype
80	13	11	extracellular component phenotype,pericellular component morphology variant,cuticle morphology variant,alae morphology variant,pericellular component physiology phenotype
67	13	3	neuron development variant,nervous system development variant,neurite development variant,neuronal outgrowth variant,axon outgrowth variant
47	13	5	lineage variant,cell fate transformation,cell number decreased,cell division variant,cell number variant
59	13	3	eating variant,pharyngeal pumping variant,feeding behavior variant,pharyngeal pumping rate variant,pharyngeal pumping reduced
7	12	10	lethal,organism development variant,development phenotype,physiology phenotype,anatomical phenotype
70	12	5	nematode phenotype,physiology phenotype,development phenotype,anatomical phenotype,organ system physiology phenotype
97	12	10	extended life span,life span phenotype,organism physiology phenotype,physiology phenotype,nematode phenotype
30	12	3	pattern of gene expression variant,pattern of transgene expression variant,transgene expression variant,gene expression variant,ectopic expression transgene
99	11	5	response to bacteria variant,avoids bacterial lawn,feeding behavior variant,organism environmental stimulus response variant,behavior phenotype
83	11	5	organism stress response variant,organism environmental stimulus response variant,organism pathogen response variant,pathogen susceptibility increased,organism temperature response variant
92	11	5	lipid metabolism variant,fat content increased,fat content variant,organism metabolism processing variant,organism homeostasis metabolism variant
38	10	10	progeny variant,sterile progeny,sterile,fertility reduced,fertility phenotype
5	10	7	pachytene progression during oogenesis variant,pachytene region organization variant,meiotic progression prophase variant,germ cell compartment expansion variant,rachis morphology variant
12	10	7	retarded heterochronic variations,developmental timing variant,general pace of development variant,growth rate variant,slow growth
94	9	4	vesicle organization variant,vesicle morphology variant,endosome morphology variant,RAB-11 recycling endosome morphology variant,recycling endosome morphology variant
27	9	5	organism oxidative stress response variant,pesticide response variant,paraquat response variant,chemical response variant,organism stress response variant
61	9	10	drug hypersensitive,chemical hypersensitive,drug response variant,cholinergic agonist hypersensitive,acetylcholinesterase inhibitor hypersensitive
50	9	5	cell cycle defective early emb,cell cycle timing defective early emb,cell cycle variant,early embryonic lethal,division axis defective
81	9	6	muscle system physiology variant,muscle cell physiology variant,organ system physiology phenotype,muscle system development variant,body wall muscle physiology variant
33	8	6	protein expression variant,pattern protein expression variant,protein subcellular localization variant,gene expression variant,organism metabolism processing variant
91	8	10	pigmentation phenotype,organism pigmentation phenotype,clear,patchy coloration,developmental pigmentation variant
60	8	10	muscle cell morphology variant,muscle system morphology variant,body wall muscle morphology variant,striated muscle morphology variant,body wall muscle sarcomere morphology variant
42	8	5	developmental growth variant,larval growth variant,larval arrest,larval development variant,postembryonic development variant
89	8	8	epithelial system development variant,exploded through vulva,organ system development variant,development phenotype,epithelial development variant
71	8	5	transgene expression increased,level of transgene expression variant,gene expression level abnormal,transgene expression variant,gene expression variant
48	7	4	level of protein expression variant,protein expression reduced,protein expression variant,mitochondria spacing variant,cell component localization variant
57	7	6	maintenance of gene silencing variant,RNAi response variant,RNAi resistant,transgene silencing variant,somatic transgene silencing variant
74	7	10	activity level variant,locomotion reduced,locomotion variant,movement variant,sluggish
24	6	7	sexually dimorphic development variant,sex determination variant,hermaphrodite sexual development variant,masculinized,masculinization of germline
14	6	8	male nervous system morphology variant,male ray morphology variant,sensillum morphology variant,nervous system morphology variant,male morphology variant
6	6	8	transgene subcellular localization variant,pattern of gene expression variant,pattern of transgene expression variant,transgene expression variant,gene expression variant
88	6	9	protein interaction variant,protein protein interaction variant,protein aggregation variant,organism metabolism processing variant,protein aggregation induced behavior variant
64	6	7	RNA metabolism variant,RNA processing variant,metabolic pathway variant,RNA expression variant,cell homeostasis metabolism variant
9	6	8	organ system development variant,cell development variant,development phenotype,reproductive system development variant,physiology phenotype
85	6	10	embryonic development variant,embryonic lethal,lethal,organism development variant,development phenotype
40	6	7	endocytic transport variant,vesicle trafficking variant,endocytic transport defect,sexually dimorphic physiology variant,hermaphrodite physiology variant
77	5	4	fat content reduced,lipid metabolism variant,fat content variant,organism metabolism processing variant,organism homeostasis metabolism variant
13	5	4	drug response variant,chemical response variant,drug hypersensitive,pore forming toxin response variant,pore forming toxin hypersensitive
23	5	4	dauer metabolism phenotype,dauer lifespan variant,dauer larva physiology variant,larval physiology phenotype,dauer lifespan extended
46	4	10	cell physiology phenotype,cell division variant,organ system physiology phenotype,cell homeostasis metabolism variant,epithelial system physiology variant
63	4	10	programmed cell death variant,apoptosis variant,cell death variant,cell corpse number variant,accumulated cell corpses
1	4	4	gonad development variant,somatic gonad development variant,male gonad development variant,male somatic gonad development variant,reproductive system development variant
22	4	4	embryonic arrest,late embryonic arrest,embryonic development variant,embryonic lethal,organism morphology variant
82	4	9	germline proliferation variant,gametogenesis variant,germ cell development variant,cell number variant,no differentiated gametes
21	4	10	organelle organization biogenesis variant,nuclear positioning variant,germline nuclear positioning variant,cell organization biogenesis variant,cell component morphology variant
8	4	7	hermaphrodite sterile,hermaphrodite fertility reduced,maternal sterile,hermaphrodite fertility variant,sterile
75	4	8	germ cell differentiation variant,gametogenesis variant,germ cell development variant,oogenesis variant,reproductive system development variant
51	4	8	organism physiology phenotype,organism homeostasis metabolism variant,physiology phenotype,nematode phenotype,growth variant
54	4	6	development phenotype,organism development variant,growth variant,physiology phenotype,postembryonic development variant
29	4	7	behavior phenotype,organism behavior variant,egg laying variant,egg laying defective,dead eggs laid
93	4	7	cell secretion variant,osmotic integrity variant,eggshell formation variant,egg integrity defective early emb,embryo osmotic integrity defective early emb
66	4	7	body morphology variant,body size variant,body width variant,organism segment morphology variant,body region morphology variant
19	3	8	transgene expression reduced,level of transgene expression variant,gene expression level abnormal,transgene expression variant,gene expression variant
26	3	10	cell cycle variant,meiosis variant,germ cell development variant,gametogenesis variant,cell division variant
11	3	8	cell death variant,programmed cell death variant,apoptosis variant,cell death decreased,apoptosis reduced
87	3	7	germ cell cytoplasmic morphology variant,germ cell morphology variant,cytoplasmic processing body variant,cell type morphology variant,cell component morphology variant
41	3	7	nervous system development variant,neuron development variant,cell fate specification variant,neuronal cell fate specification variant,cell development variant
95	2	4	organism metabolism processing variant,gene expression variant,organism homeostasis metabolism variant,organism physiology phenotype,transgene expression variant
52	2	4	organ system morphology variant,organ system phenotype,organ phenotype,alimentary system morphology variant,intestinal morphology variant
3	2	7	early larval arrest,larval arrest,larval growth variant,developmental growth variant,L1 larval development variant
68	2	4	sick,growth variant,sterile,fertility reduced,organism homeostasis metabolism variant
76	2	7	shortened life span,life span phenotype,organism physiology phenotype,age associated fluorescence increased,developmental pigmentation variant
90	2	7	large,long,body morphology variant,body length variant,body region morphology variant
69	2	8	axon trajectory variant,commissure variant,cord commissures variant,cord commissures fail to reach target,axon morphology variant
4	2	8	germ cell compartment nuclei number variant,cell membrane organization biogenesis variant,germ cell compartment anucleate,oocytes lack nucleus,chromosome condensation variant
65	1	7	morphology phenotype,anatomical phenotype,organism morphology variant,nematode phenotype,organismal phenotype
56	1	8	cell phenotype,cell morphology variant,cell component morphology variant,morphology phenotype,anatomical phenotype
18	1	8	movement variant,locomotion variant,organism behavior variant,behavior phenotype,locomotor coordination variant
45	1	8	larval lethal,lethal,early larval lethal,organism development variant,development phenotype
20	1	8	cell type morphology variant,germ cell morphology variant,cell morphology variant,cell phenotype,oocyte morphology variant
73	1	9	cell stress response variant,organism ionizing radiation response variant,organism stress response variant,cell ionizing radiation response variant,cell homeostasis metabolism variant
10	1	9	brood size variant,reduced brood size,hermaphrodite fertility variant,fertility phenotype,reproductive system physiology variant
15	1	9	antimicrobial gene expression variant,pathogen induced gene expression variant,innate immune response variant,pathogen induced antimicrobial gene expression variant,antimicrobial gene expression reduced
84	1	9	mRNA expression variant,RNA expression variant,mRNA levels increased,mRNA levels reduced,gene expression variant
79	0	9	cell migration variant,distal tip cell migration variant,cell development variant,neuron migration variant,linker cell migration variant
28	0	7	metabolic pathway variant,protein metabolism variant,cell homeostasis metabolism variant,cell physiology phenotype,protein modification variant

### Sheet: 3) Cell types associated with N
Cell types associated with NMF #49	KS (p-value<0.0001)
Ciliated amphid neuron - ASK	0.944817
Ciliated amphid neuron - ADF	0.927105
Ciliated amphid neuron - ASI	0.921543
Ciliated non amphid neuron - URX	0.918353
Ciliated amphid neuron - ASG	0.91635
Ciliated amphid neuron - ASE	0.909369
Ciliated amphid neuron - ASJ	0.899386
Ciliated amphid neuron - AWC	0.897723
Ciliated non amphid neuron - BAG	0.890412
Ciliated amphid neuron - AWB	0.880794
Ciliated amphid neuron - ASH	0.872464
Ciliated amphid neuron - ADL	0.870239
Ciliated amphid neuron - AWA	0.843655
Ciliated non amphid neuron - OLQ	0.817527
Ciliated non amphid neuron - IL2	0.797704
Ciliated non amphid neuron - Neuroblast ADE ADA	0.793977
Ciliated non amphid neuron - Neuroblast URX CEPDx	0.768382
Ciliated non amphid neuron - OLQ parent	0.763475
Pharyngeal muscle - Pharyngeal muscle incomplete dissociation	0.747429
Ciliated amphid neuron - AFD	0.735457
Ciliated non amphid neuron - IL1 parent	0.683186
Ciliated amphid neuron - ASI parent	0.609634
Ciliated amphid neuron - ASE parent	0.591961
nan - AVK	0.576076
Ciliated non amphid neuron - Neuroblast HSN PHB	0.571739
Ciliated amphid neuron - ASK parent	0.556583
Ciliated non amphid neuron - OLL parent	0.54608
nan - Neuroblast ALM BDU	0.53787
nan - AVG	0.524965
nan - RIA	0.515337
Ciliated amphid neuron - Neuroblast ASJ AUA	0.512309
nan - RMD	0.511888
Intestine - Intestine anterior	0.502123
nan - RIV	0.462423
Rectal cell - B F K Kp U Y	0.452205
nan - DD	0.421601
Rectal gland - Rectal gland	0.400485
nan - DA	0.385402
nan - DB	0.379553
Intestinal and rectal muscle - mu sph	0.371087
Excretory cell - nan	0.366656
nan - PLM ALN grandparent	0.353181
Intestine - Intestine far posterior	0.349368
hmc - nan	0.348016
nan - AVA	0.332996
nan - Neuroblast AIZ FLP	0.328404
Excretory gland - nan	0.319801
nan - RME	0.315742
Ciliated amphid neuron - Neuroblast ASG AWA	0.313569
Glia - AMso	0.305747
nan - CAN	0.300678
Ciliated amphid neuron - Neuroblast ADF AWB	0.293082
Pharyngeal muscle - pm1 pm2	0.292389
Intestinal and rectal muscle - mu int mu anal	0.283654
nan - Neuroblast PVC LUA	0.269857
hmc homolog - nan	0.258528
Hypodermis - hyp4 hyp5 hyp6	0.246792
nan - RIC parent	0.239344
Hypodermis - hyp1 hyp2	0.224335
Body wall muscle - BWM head row 1	0.21494
Intestine - Intestine middle and posterior	0.208919
Ciliated amphid neuron - ADL parent	0.190868
Hypodermis - Tail hypodermis	0.187839
Hypodermis - hyp7 AB lineage	0.184112
Coelomocyte - nan	0.174087
Hypodermis - P cell	0.147191
Hypodermis - hyp7 C lineage	0.119816
Ciliated non amphid neuron - nan	0.098048
