## Supplementary material for "Cell atlases and the Developmental Foundations of the Phenotype": Table S9

### Sheet: df_cell_types_per_cluster
Table S9
List of cell types sorted by the hierarchical clustering. This is linked to the dendrogram of Figure 4C of the main text and Figure S17A.
Cluster to which each cell type belongs in the dendrogram, color associated with that cluster in Figure S17A, cell type and broad classification of that cell type.
These cell types have at least 50 single cells and show a significant KS to a NMF-based phenotypic component.
	Cluster	Color	Cell type	Broad classification cell type
0	1	orange	Germline - nan	Germline, Precursor Cells
1	1	orange	Body wall muscle - nan	Muscle, Differentiated Cells
2	1	orange	Ciliated amphid neuron - nan	Neurons, Differentiated Cells, Sensory Neurons
3	1	orange	ABarpaaa lineage - nan	AB lineage Cells, Precursor Cells
4	1	orange	nan - RME LR parent	Neurons, Precursor Cells
5	1	orange	Excretory cell parent - nan	Excretory Cells, Precursor Cells
6	1	orange	Pharyngeal neuron - nan	Neurons, Differentiated Cells, Motor Neurons
7	1	orange	Ciliated non amphid neuron - nan	Neurons, Differentiated Cells, Sensory Neurons
8	1	orange	nan - Neuroblast ALA RMED	Neurons, Precursor Cells
9	1	orange	nan - Parent of AMsh URB	Neurons, Precursor Cells
10	1	orange	Ciliated amphid neuron - Neuroblast ASE ASJ AUA	Neurons, Precursor Cells
11	1	orange	Ciliated amphid neuron - Neuroblast AWC SAAVx	Neurons, Precursor Cells
12	1	orange	nan - DVC parent	Neurons, Precursor Cells
13	1	orange	nan - Parent of hyp3 ILsoDx	Neurons, Precursor Cells
14	1	orange	Ciliated amphid neuron - ADL parent	Neurons, Precursor Cells
15	1	orange	nan - PVQ parent	Neurons, Precursor Cells
16	1	orange	nan - Parent of tail spike and hyp10	Neurons, Precursor Cells
17	1	orange	Ciliated amphid neuron - Neuroblast ASH RIB	Neurons, Precursor Cells
18	1	orange	GLR - nan	Neurons, Differentiated Cells
19	1	orange	Pharyngeal neuron - I2 grandparent	Neurons, Precursor Cells
20	1	orange	Ciliated amphid neuron - Neuroblast AFD RMD	Neurons, Precursor Cells
21	1	orange	Parent of exc gland AVK - nan	Excretory Cells, Precursor Cells
22	1	orange	Parent of hyp1V and ant arc V - nan	Hypodermis and Arcade Cells Parent, Precursor Cells
23	1	orange	nan - AMso parent	Glia, Precursor Cells
24	1	orange	nan - RID parent	Neurons, Precursor Cells
25	1	orange	nan - RIM parent	Neurons, Precursor Cells
26	1	orange	Ciliated amphid neuron - Neuroblast ADF AWB	Neurons, Precursor Cells
27	1	orange	Pharyngeal neuron - M4 parent	Neurons, Precursor Cells
28	1	orange	nan - Parents of PHsh hyp8 hyp9	Neurons, Precursor Cells
29	1	orange	nan - Parents of U F B DVA	Neurons, Precursor Cells
30	1	orange	nan - RIC parent	Neurons, Precursor Cells
31	1	orange	Ciliated non amphid neuron - OLQ grandparent	Neurons, Precursor Cells
32	1	orange	Ciliated amphid neuron - Neuroblast ASG AWA	Neurons, Precursor Cells
33	1	orange	Ciliated non amphid neuron - Neuroblast IL1 IL2	Neurons, Precursor Cells
34	1	orange	Pharyngeal neuron - M1 parent	Neurons, Precursor Cells
35	1	orange	nan - AVH parent	Neurons, Precursor Cells
36	1	orange	nan - RIA parent	Neurons, Precursor Cells
37	1	orange	Ciliated amphid neuron - ASI parent	Neurons, Differentiated Cells, Sensory Neurons
38	1	orange	Ciliated non amphid neuron - Neuroblast HSN PHB	Neurons, Precursor Cells
39	1	orange	Pharyngeal neuron - Neuroblast M2 M3	Neurons, Precursor Cells
40	1	orange	nan - PLM ALN great grandparent	Neurons, Precursor Cells
41	1	orange	Ciliated amphid neuron - ASK parent	Neurons, Differentiated Cells, Sensory Neurons
42	1	orange	Pharyngeal gland - g2 parent	Pharyngeal Gland, Precursor Cells
43	1	orange	Pharyngeal neuron - I1 parent	Neurons, Precursor Cells
44	1	orange	Ciliated amphid neuron - Neuroblast ASJ AUA	Neurons, Precursor Cells
45	1	orange	Ciliated non amphid neuron - OLL parent	Neurons, Precursor Cells
46	1	orange	nan - Neuroblast ALM BDU	Neurons, Precursor Cells
47	1	orange	nan - Neuroblast PVC LUA	Neurons, Precursor Cells
48	1	orange	nan - PLM ALN grandparent	Neurons, Precursor Cells
49	1	orange	Ciliated amphid neuron - ASE parent	Neurons, Differentiated Cells, Sensory Neurons
50	1	orange	Pharyngeal gland - g2	Pharyngeal Gland, Differentiated Cells
51	1	orange	nan - Neuroblast AIZ FLP	Neurons, Precursor Cells
52	1	orange	Pharyngeal gland - g1A parent	Pharyngeal Gland, Precursor Cells
53	2	green	Ciliated amphid neuron - AFD	Neurons, Differentiated Cells, Sensory Neurons
54	2	green	Ciliated non amphid neuron - IL2	Neurons, Differentiated Cells, Sensory Neurons
55	2	green	Ciliated amphid neuron - ADL	Neurons, Differentiated Cells, Sensory Neurons
56	2	green	Ciliated amphid neuron - ASH	Neurons, Differentiated Cells, Sensory Neurons
57	2	green	Ciliated amphid neuron - AWC	Neurons, Differentiated Cells, Sensory Neurons
58	2	green	Ciliated amphid neuron - ASJ	Neurons, Differentiated Cells, Sensory Neurons
59	2	green	Ciliated amphid neuron - ASE	Neurons, Differentiated Cells, Sensory Neurons
60	2	green	Ciliated amphid neuron - ASG	Neurons, Differentiated Cells, Sensory Neurons
61	2	green	Ciliated amphid neuron - AWA	Neurons, Differentiated Cells, Sensory Neurons
62	2	green	Ciliated non amphid neuron - OLQ	Neurons, Differentiated Cells, Sensory Neurons
63	2	green	Ciliated non amphid neuron - URX	Neurons, Differentiated Cells, Sensory Neurons
64	2	green	Ciliated amphid neuron - ASK	Neurons, Differentiated Cells, Sensory Neurons
65	2	green	Ciliated amphid neuron - AWB	Neurons, Differentiated Cells, Sensory Neurons
66	2	green	Ciliated non amphid neuron - BAG	Neurons, Differentiated Cells, Sensory Neurons
67	2	green	Ciliated amphid neuron - ASI	Neurons, Differentiated Cells, Sensory Neurons
68	2	green	Ciliated amphid neuron - ADF	Neurons, Differentiated Cells, Sensory Neurons
69	3	red	nan - RME	Neurons, Differentiated Cells, Motor Neurons
70	3	red	Body wall muscle - BWM far posterior	Muscle, Differentiated Cells
71	3	red	nan - AVA	Neurons, Differentiated Cells, Interneurons
72	3	red	nan - AVG	Neurons, Differentiated Cells, Interneurons
73	3	red	G2 and W blasts - nan	Blasts, Precursor Cells
74	3	red	nan - DD	Neurons, Differentiated Cells, Motor Neurons
75	3	red	Glia - nan	Glia, Differentiated Cells
76	3	red	Ciliated non amphid neuron - IL1 parent	Neurons, Precursor Cells
77	3	red	hyp1V and ant arc V - nan	Hypodermis, Differentiated Cells
78	3	red	nan - DA	Neurons, Differentiated Cells, Motor Neurons
79	3	red	nan - DB	Neurons, Differentiated Cells, Motor Neurons
80	3	red	Ciliated non amphid neuron - Neuroblast URX CEPDx	Neurons, Precursor Cells
81	3	red	Ciliated non amphid neuron - OLQ parent	Neurons, Precursor Cells
82	3	red	Hypodermis - hyp3	Hypodermis, Differentiated Cells
83	3	red	nan - RIA	Neurons, Differentiated Cells, Interneurons
84	3	red	Glia - AMso	Glia, Differentiated Cells
85	3	red	Excretory gland - nan	Excretory Cells, Differentiated Cells
86	3	red	Ciliated non amphid neuron - Neuroblast ADE ADA	Neurons, Precursor Cells
87	3	red	Intestinal and rectal muscle - nan	Muscle, Differentiated Cells
88	3	red	nan - CAN	Neurons, Differentiated Cells
89	3	red	Hypodermis - hyp1 hyp2	Hypodermis, Differentiated Cells
90	3	red	Intestinal and rectal muscle - mu int mu anal	Muscle, Differentiated Cells
91	3	red	nan - RIV	Neurons, Differentiated Cells, Motor Neurons
92	3	red	Pharyngeal muscle - pm1 pm2	Muscle, Differentiated Cells
93	3	red	nan - AVK	Neurons, Differentiated Cells, Interneurons
94	3	red	hmc - nan	Mesodermal Cells, Differentiated Cells
95	3	red	nan - RMD	Neurons, Differentiated Cells, Motor Neurons
96	3	red	Arcade cell - Anterior arcade cell	Arcade Cells, Differentiated Cells
97	3	red	Rectal gland - Rectal gland	Rectal Gland, Differentiated Cells
98	3	red	hmc homolog - nan	Mesodermal Cells, Differentiated Cells
99	3	red	Arcade cell - Posterior arcade cell	Arcade Cells, Differentiated Cells
100	3	red	Glia - CEPso	Glia, Differentiated Cells
101	3	red	Intestinal and rectal muscle - mu sph	Muscle, Differentiated Cells
102	4	purple	Intestine - nan	Intestine, Differentiated Cells
103	4	purple	Pharyngeal intestinal valve - nan	Pharyngeal intestinal valve Cells, Differentiated Cells
104	4	purple	Hypodermis - hyp7 C lineage	Hypodermis, Differentiated Cells
105	4	purple	Pharyngeal muscle - pm3 pm4 pm5	Muscle, Differentiated Cells
106	4	purple	T - nan	Tail Blasts, Precursor Cells
107	4	purple	Body wall muscle - BWM anterior	Muscle, Differentiated Cells
108	4	purple	Body wall muscle - BWM posterior	Muscle, Differentiated Cells
109	4	purple	Hypodermis - nan	Hypodermis, Differentiated Cells
110	4	purple	Seam cell - nan	Seam Cells, Precursor Cells
111	4	purple	Hypodermis - hyp7 AB lineage	Hypodermis, Differentiated Cells
112	4	purple	Hypodermis - hyp4 hyp5 hyp6	Hypodermis, Differentiated Cells
113	4	purple	hmc and homolog - nan	Mesodermal Cells, Differentiated Cells
114	4	purple	Hypodermis - P cell	Hypodermis, Differentiated Cells
115	4	purple	Pharyngeal marginal cell - mc3	Pharyngeal Marginal Cells, Differentiated Cells
116	4	purple	Body wall muscle - BWM head row 1	Muscle, Differentiated Cells
117	4	purple	Body wall muscle - BWM head row 2	Muscle, Differentiated Cells
118	4	purple	Pharyngeal marginal cell - nan	Pharyngeal Marginal Cells, Differentiated Cells
119	4	purple	Pharyngeal muscle - pm7	Muscle, Differentiated Cells
120	4	purple	Pharyngeal marginal cell - mc1	Pharyngeal Marginal Cells, Differentiated Cells
121	4	purple	Coelomocyte - nan	Coelomocytes, Differentiated Cells
122	4	purple	Hypodermis - Tail hypodermis	Hypodermis, Differentiated Cells
123	4	purple	Z1 Z4 - nan	Gonadal Blasts, Precursor Cells
124	4	purple	Pharyngeal gland - g1A g1P	Pharyngeal Gland, Differentiated Cells
125	4	purple	Pharyngeal muscle - pm6	Muscle, Differentiated Cells
126	4	purple	Pharyngeal marginal cell - mc2	Pharyngeal Marginal Cells, Differentiated Cells
127	4	purple	Rectal cell - B F K Kp U Y	Rectal Cells, Differentiated Cells
128	4	purple	Pharyngeal gland - g1P	Pharyngeal Gland, Differentiated Cells
129	4	purple	Pharyngeal gland - g1A	Pharyngeal Gland, Differentiated Cells
130	5	brown	Excretory cell - nan	Excretory Cells, Differentiated Cells
131	5	brown	Glia - AMsh	Glia, Differentiated Cells
132	5	brown	M cell - nan	Muscle, Precursor Cells
133	5	brown	Intestine - Intestine middle and posterior	Intestine, Differentiated Cells
134	5	brown	Intestine - Intestine anterior	Intestine, Differentiated Cells
135	5	brown	Intestine - Intestine far posterior	Intestine, Differentiated Cells
136	5	brown	Pharyngeal muscle - Pharyngeal muscle incomplete dissociation	Muscle, Differentiated Cells
